# Chloroplast acquisition without the gene transfer in kleptoplastic sea slugs, *Plakobranchus ocellatus*

**DOI:** 10.1101/2020.06.16.155838

**Authors:** Taro Maeda, Shunichi Takahashi, Takao Yoshida, Shigeru Shimamura, Yoshihiro Takaki, Yukiko Nagai, Atsushi Toyoda, Yutaka Suzuki, Asuka Arimoto, Hisaki Ishii, Noriyuki Satoh, Tomoaki Nishiyama, Mitsuyasu Hasebe, Tadashi Maruyama, Jun Minagawa, Junichi Obokata, Shuji Shigenobu

## Abstract

Some sea slugs sequester chloroplasts from algal food in their intestinal cells and photosynthesize for months. This phenomenon, kleptoplasty, poses a question of how the chloroplast retains its activity without the algal nucleus. There have been debates on the horizontal transfer of algal genes to the animal nucleus. To settle the arguments, this study reported the genome of a kleptoplastic sea slug *Plakobranchus ocellatus* and found no evidence of photosynthetic genes encoded on the nucleus. Nevertheless, it was confirmed that light illumination prolongs the life of mollusk under starvation. These data presented a paradigm that a complex adaptive trait, as typified by photosynthesis, can be transferred between eukaryotic kingdoms by a unique organelle transmission without nuclear gene transfer. Our phylogenomic analysis showed that genes for proteolysis and immunity undergo gene expansion and are up-regulated in chloroplast-enriched tissue, suggesting that these molluskan genes are involved in the DNA-independent phenotype acquisition.
