## Supplementary material for "Chloroplast acquisition without the gene transfer in kleptoplastic sea slugs, *Plakobranchus ocellatus*": Source files: Figure_1_source_1.xlsx

### Sheet: Sheet1
Sequence data set for the phylogenetic analysis on Figure 1F
Cox1 sequence ID (INSD)	Grouping based on Krug et al. 2009	Representative sequence selected by CD-hit clustering (c = 0.995)	Original paper submitted on INSD
			Reference	Study target	Species name	Morph name sence Krug et al 2009	Isolate name
AB758971	black	AB758971	Takano et al. 2013	Taxonomy	Plakobranchus ocellatus	black
KC573718	black	KC573718	Krug et al 2013	Taxonomy	Plakobranchus sp.	black	isolate Plk_blk_04Jap01
HM187634	white	HM187634	Wagele et al. 2011	Transcriptomics	Plakobranchus ocellatus	NA	isolate 852
HM187638	white		Wagele et al. 2011	Transcriptomics	Plakobranchus cf. ocellatus KH-2010	NA	isolate 854
KC573721	white		Krug et al 2013	Taxonomy	Plakobranchus sp.	white	isolate Plk_wht_09Gua04
KC573722	white		Krug et al 2013	Taxonomy	Plakobranchus sp.	white	isolate Plk_wht_09Gua05
JX272690	white		Christa et al 2013	Kleptoplast donor	Plakobranchus ocellatus		voucher Ploc_107
JX272703	white		Christa et al 2013	Kleptoplast donor	Plakobranchus ocellatus		voucher Ploc_120
JX272710	white		Christa et al 2013	Kleptoplast donor	Plakobranchus ocellatus		voucher Ploc_127
JX272714	white		Christa et al 2013	Kleptoplast donor	Plakobranchus ocellatus		voucher Ploc_131
JX272720	white		Christa et al 2013	Kleptoplast donor	Plakobranchus ocellatus		voucher Ploc_148
DQ471269	white		Bass and Karl 2006	Phylogeny	Plakobranchus ocellatus		isolate POC1
DQ237996	white		Klussmann-Kolb and Dinapoli 2006	Phylogeny	Plakobranchus ocellatus
AB758970	white	AB758970	Takano et al. 2013	Taxonomy	Plakobranchus ocellatus	white
JX272685	white		Christa et al 2013	Kleptoplast donor	Plakobranchus ocellatus		voucher Ploc_101
JX272688	white		Christa et al 2013	Kleptoplast donor	Plakobranchus ocellatus		voucher Ploc_105
JX272689	white		Christa et al 2013	Kleptoplast donor	Plakobranchus ocellatus		voucher Ploc_106
JX272691	white		Christa et al 2013	Kleptoplast donor	Plakobranchus ocellatus		voucher Ploc_108
JX272692	white		Christa et al 2013	Kleptoplast donor	Plakobranchus ocellatus		voucher Ploc_109
JX272693	white		Christa et al 2013	Kleptoplast donor	Plakobranchus ocellatus		voucher Ploc_110
JX272697	white		Christa et al 2013	Kleptoplast donor	Plakobranchus ocellatus		voucher Ploc_114
JX272701	white		Christa et al 2013	Kleptoplast donor	Plakobranchus ocellatus		voucher Ploc_118
JX272702	white		Christa et al 2013	Kleptoplast donor	Plakobranchus ocellatus		voucher Ploc_119
JX272706	white		Christa et al 2013	Kleptoplast donor	Plakobranchus ocellatus		voucher Ploc_123
JX272707	white		Christa et al 2013	Kleptoplast donor	Plakobranchus ocellatus		voucher Ploc_124
JX272708	white		Christa et al 2013	Kleptoplast donor	Plakobranchus ocellatus		voucher Ploc_125
JX272716	white		Christa et al 2013	Kleptoplast donor	Plakobranchus ocellatus		voucher Ploc_135
JX272718	white		Christa et al 2013	Kleptoplast donor	Plakobranchus ocellatus		voucher Ploc_138
KC573723	white	KC573723	Krug et al 2013	Taxonomy	Plakobranchus sp.	white	isolate Plk_wht_11Tha01
JX272686	white		Christa et al 2013	Kleptoplast donor	Plakobranchus ocellatus		voucher Ploc_103
JX272696	white		Christa et al 2013	Kleptoplast donor	Plakobranchus ocellatus		voucher Ploc_113
JX272698	white		Christa et al 2013	Kleptoplast donor	Plakobranchus ocellatus		voucher Ploc_115
JX272699	white		Christa et al 2013	Kleptoplast donor	Plakobranchus ocellatus		voucher Ploc_116
JX272700	white		Christa et al 2013	Kleptoplast donor	Plakobranchus ocellatus		voucher Ploc_117
JX272709	white		Christa et al 2013	Kleptoplast donor	Plakobranchus ocellatus		voucher Ploc_126
JX272713	white		Christa et al 2013	Kleptoplast donor	Plakobranchus ocellatus		voucher Ploc_130
JX272715	white		Christa et al 2013	Kleptoplast donor	Plakobranchus ocellatus		voucher Ploc_133
JX272719	white		Christa et al 2013	Kleptoplast donor	Plakobranchus ocellatus		voucher Ploc_147
KC573719	white	KC573719	Krug et al 2013	Taxonomy	Plakobranchus sp.	white	isolate Plk_wht_05Jap01
KC573725	white	KC573725	Krug et al 2013	Taxonomy	Plakobranchus sp.	white	isolate Plk_wht_11Qld01
KC573720	white	KC573720	Krug et al 2013	Taxonomy	Plakobranchus sp.	white	isolate Plk_wht_04Phi01
JX272687	white	JX272687	Christa et al 2013	Kleptoplast donor	Plakobranchus ocellatus		voucher Ploc_104
JX272694	white	JX272694	Christa et al 2013	Kleptoplast donor	Plakobranchus ocellatus		voucher Ploc_111
JX272695	white	JX272695	Christa et al 2013	Kleptoplast donor	Plakobranchus ocellatus		voucher Ploc_112
JX272704	white	JX272704	Christa et al 2013	Kleptoplast donor	Plakobranchus ocellatus		voucher Ploc_121
JX272711	white		Christa et al 2013	Kleptoplast donor	Plakobranchus ocellatus		voucher Ploc_128
KC573724	white		Krug et al 2013	Taxonomy	Plakobranchus sp.	white	isolate Plk_wht_11Tha02
JX272705	white	JX272705	Christa et al 2013	Kleptoplast donor	Plakobranchus ocellatus		voucher Ploc_122
JX272712	white	JX272712	Christa et al 2013	Kleptoplast donor	Plakobranchus ocellatus		voucher Ploc_129
JX272717	white	JX272717	Christa et al 2013	Kleptoplast donor	Plakobranchus ocellatus		voucher Ploc_137
KX853083	white	KX853083	Greve et al. 2017	Mitochondrion genome sequencing	Plakobranchus cf. ocellatus HW-2015
KC573717	blue	KC573717	Krug et al 2013	Taxonomy	Plakobranchus sp.	blue	isolate Plk_blue_09Gua06
AB758968	blue	AB758968	Takano et al. 2013	Taxonomy	Plakobranchus ocellatus	blue
KC573715	blue		Krug et al 2013	Taxonomy	Plakobranchus sp.	blue	isolate Plk_blue_04Jap02
KC573716	blue	KC573716	Krug et al 2013	Taxonomy	Plakobranchus sp.	blue	isolate Plk_blue_06Van03
KC573714	blue	KC573714	Krug et al 2013	Taxonomy	Plakobranchus sp.	blue	isolate Plk_blue_04Jap01
AB758969	purple	AB758969	Takano et al. 2013	Taxonomy	Plakobranchus ocellatus	purple
KC573726	purple		Krug et al 2013	Taxonomy	Plakobranchus sp.	purple	isolate Plk_pur_05Jap01
KC573727	purple	KC573727	Krug et al 2013	Taxonomy	Plakobranchus sp.	purple	isolate Plk_pur_05Jap03
KC573730	aff. purple	KC573730	Krug et al 2013	Taxonomy	Plakobranchus sp.	aff. purple	isolate Plk_aff_pur_09Gua02
KC573729	aff. purple	KC573729	Krug et al 2013	Taxonomy	Plakobranchus sp.	aff. purple	isolate Plk_aff_pur_08Mor03
KC573728	aff. purple		Krug et al 2013	Taxonomy	Plakobranchus sp.	aff. purple	isolate Plk_aff_pur_08Mor02_04
HM187633	aff. purple	HM187633	Wagele et al. 2011	Transcriptomics	Plakobranchus ocellatus	NA	isolate 850
HM187635	aff. purple		Unpublished	NA	Plakobranchus ocellatus	NA	isolate 856
KC573731	spotless	KC573731	Krug et al 2013	Taxonomy	Plakobranchus sp.	spotless	isolate Plk_spot_05Jap01
KC573732	P. papua	KC573732	Krug et al 2013	Taxonomy	Plakobranchus papua		isolate Pk_pap_07Sul01
KC573733	P. papua		Krug et al 2013	Taxonomy	Plakobranchus papua		isolate Plk_sp1_04Phi01
KC573734	aff. 1	KC573734	Krug et al 2013	Taxonomy	Plakobranchus aff. 1		isolate Plk_aff_sp1_PNG01
KC573737	sp. 2	KC573737	Krug et al 2013	Taxonomy	Plakobranchus sp. 2		isolate Plk_sp2_04Phi04
KC573735	sp. 2		Krug et al 2013	Taxonomy	Plakobranchus sp. 2		isolate Plk_sp2_04Phi02
KC573738	sp. 2	KC573738	Krug et al 2013	Taxonomy	Plakobranchus sp. 2		isolate Plk_sp2_11Haw01
DQ471270	sp. 2		Bass and Karl 2006	Phylogeny	Plakobranchus ocellatus		isolate POC4
KC573736	sp. 2	KC573736	Krug et al 2013	Taxonomy	Plakobranchus sp. 2		isolate Plk_sp2_04Phi03
GQ996679	ocellatus 1 by Handeler	GQ996679	Handeler et al 2009	Photosynthesis activity	Placobranchus ocellatus		isolate Po705LIC
GQ996680	sp. 2	GQ996680	Handeler et al 2009	Photosynthesis activity	Placobranchus ocellatus		isolate Po706LIC
DQ991939	nan	DQ991939	Medina et al. 2011	Phylogeny	Thuridilla gracilis
