## Supplementary material for "Chloroplast acquisition without the gene transfer in kleptoplastic sea slugs, *Plakobranchus ocellatus*": Source files: Figure_2_source_1.xlsx

### Sheet: Sheet1
Fv/Fm and oxygen generation activity of P. ocellatus type black
Individual ID	Species	Days of starvation	Fv/Fm		Oxygen generation rate (pgO2/hour/individual)
					Dark	Light	Gross photosynthesis
ID1	P. ocellatus type black	38	0.681		-44.1774	64.9782	109.156
ID2	P. ocellatus type black	38	0.69		-26.5113	16.281	42.7923
ID3	P. ocellatus type black	38	0.677		-38.3211	40.8483	79.1694
ID4	P. ocellatus type black	109	0.567		-35.478	0.9963	36.4743
ID5	P. ocellatus type black	110	0.607		-21.6027	-3.3291	18.2736
ID6	P. ocellatus type black	110	0.643		-27.7506	3.7665	31.5171
Habo1	H. borneensis	-	0.756		-
Habo2	H. borneensis	-	0.744		-
Habo2	H. borneensis	-	0.734		-
