## Supplementary material for "Chloroplast acquisition without the gene transfer in kleptoplastic sea slugs, *Plakobranchus ocellatus*": Source files: Figure_2_source_3.xlsx

### Sheet: Sheet1
The longevity of starved Plakobranchus ocellatus type black (days).
Sample ID	Incubation condition	Longevity (days)
D1	Dark	145
D2	Dark	150
D3	Dark	150
D4	Dark	165
D5	Dark	165
LD1	Light/Dark	165
LD2	Light/Dark	173
LD3	Light/Dark	204
LD4	Light/Dark	204
LD5	Light/Dark	237
