## Supplementary material for "Chloroplast acquisition without the gene transfer in kleptoplastic sea slugs, *Plakobranchus ocellatus*": Supple_file_1.xlsx

### Sheet: Sheet1
Summary of the sequencing raw data
†Only R1 reads were sequenced and counted
Sequence ID	Library ID	Bioproject	Biosample	DRA ID	index ID		Target		Sample				Libraly construction			Raw data					Trimed data					Trimied data for MMseq2 analysis
									Species	Tissue	DNA/RNA		Method	Insert Size		# read (R1+R2)	Read length	Total basepair (Mbp)	Genome coverage		# read (R1+R2)	Read length	Total basepair (Mbp)	Genome coverage		# read (R1+R2)	Read length	Total basepair (Mbp)	Genome coverage
Poc_kpDNA_Pa_180		PRJDB4939	SAMD00025085	DRR063261			P. ocellatus kleptoplast DNA		Plakobranchus ocellatus type Black	Parapodium	DNA		Hiseq PE101,TruSeq DNA prep kit	180 bp		20021312	101	2022.15	-					-
Poc_kpDNA_Pa_500		PRJDB4939	SAMD00025085	DRR063262			P. ocellatus kleptoplast DNA		Plakobranchus ocellatus type Black	Parapodium	DNA		Hiseq PE101,TruSeq DNA prep kit	500 bp		10253872	101	1035.64	-					-
Poc_kpDNA_Di_180		PRJDB4939	SAMD00025085	DRR063263			P. ocellatus kleptoplast DNA		Plakobranchus ocellatus type Black	Digestive gland	DNA		Hiseq PE101,TruSeq DNA prep kit	180 bp		20857276	101	2106.58	-					-
Poc_kpDNA_Di_500		PRJDB4939	SAMD00025085	DRR063264			P. ocellatus kleptoplast DNA		Plakobranchus ocellatus type Black	Digestive gland	DNA		Hiseq PE101,TruSeq DNA prep kit	500 bp		33279614	101	3361.24	-					-
Poc_DNA_WL_250 (140121)		PRJDB3267	SAMD00025085	DRR029525			P. ocellatus genome		Plakobranchus ocellatus type Black	Whole body	DNA		Hiseq PE150,TruSeq DNA prep kit	250 bp		251408602	150	37711.3	40.2898		237321156	90-140	33042.3	35.3017		251408602	100-150	37673651014	40.2496
Poc_DNA_WL_250 (140214)		PRJDB3267	SAMD00025085	DRR029525			P. ocellatus genome		Plakobranchus ocellatus type Black	Whole body	DNA		Hiseq PE150,TruSeq DNA prep kit	250 bp		274237806	150	41135.7	43.9484		258259928	90-140	35955.9	38.4145		214461562	100-150	32087291616	34.2813
Poc_DNA_WL_600 (140121)		PRJDB3267	SAMD00025085	DRR029526			P. ocellatus genome		Plakobranchus ocellatus type Black	Whole body	DNA		Hiseq PE150,TruSeq DNA prep kit	600 bp		300047794	150	45007.2	48.0846		273316140	90-140	38010.4	40.6094		295291099	100-150	44141294991	47.1595
Poc_DNA_WL_600 (140221)		PRJDB3267	SAMD00025085	DRR029526			P. ocellatus genome		Plakobranchus ocellatus type Black	Whole body	DNA		Hiseq PE150,TruSeq DNA prep kit	600 bp		305097370	150	45764.6	48.8938		279519196	90-140	38846.3	41.5024		303834352	100-150	45429823024	48.5361
Poc_DNA_WL_3k (140128)		PRJDB3267	SAMD00025085	DRR029528			P. ocellatus genome		Plakobranchus ocellatus type Black	Whole body	DNA		Hiseq PE150, Nextera MatePair	3 kb		247583514	150	37137.5	39.6768		35488744	100-140	4701.66	5.02314
Poc_DNA_WL_5k (140204)		PRJDB3267	SAMD00025085	DRR029529			P. ocellatus genome		Plakobranchus ocellatus type Black	Whole body	DNA		Hiseq PE150, Nextera MatePair	5 kb		259855410	150	38978.3	41.6435		39734486	100-140	5279	5.63995
Poc_DNA_WL_10k (140204)		PRJDB3267	SAMD00025085	DRR029530			P. ocellatus genome		Plakobranchus ocellatus type Black	Whole body	DNA		Hiseq PE150, Nextera MatePair	10 kb		279601954	150	41940.3	44.808		43627272	100-140	5794.52	6.19072
Poc_RNA_SS		PRJDB3267	SAMD00025086	DRR029460			P. ocellatus gene modeling		Plakobranchus ocellatus type Black	Whole body	RNA		Hiseq PE150, TruSeq strand specific	-		286819502	100	28682	-		181873770	90	16368.6	-
Poc_RNA_T1_PN†	T1-DeP	PRJDB10060	SAMD00232895	DRR236369	3		Deffence expression analysis		Plakobranchus ocellatus type Black	Parapodium without digestive gland	RNA		Hiseq SE101, RiboMinus Eukaryote Kit, TruSeq RNA v2 kit	-		8093266	101	817.42	-		7454288	90-91	678	-
Poc_RNA_T2_PN†	T2-DeP	PRJDB10060	SAMD00232898	DRR236372	6		Deffence expression analysis		Plakobranchus ocellatus type Black	Parapodium without digestive gland	RNA		Hiseq SE101, RiboMinus Eukaryote Kit, TruSeq RNA v2 kit	-		10263368	101	1036.6	-		9589260	90-91	873	-
Poc_RNA_T3_PN†	T3-DeP	PRJDB10060	SAMD00232901	DRR236375	9		Deffence expression analysis		Plakobranchus ocellatus type Black	Parapodium without digestive gland	RNA		Hiseq SE101, RiboMinus Eukaryote Kit, TruSeq RNA v2 kit	-		13331385	101	1346.47	-		12452408	90-91	1133	-
Poc_RNA_T1_DG†	T1-DG	PRJDB10060	SAMD00232894	DRR236368	2		Deffence expression analysis		Plakobranchus ocellatus type Black	Digestive gland	RNA		Hiseq SE101, RiboMinus Eukaryote Kit, TruSeq RNA v2 kit	-		10645723	101	1075.22	-		10019316	90-91	912	-
Poc_RNA_T2_DG†	T2-DG	PRJDB10060	SAMD00232897	DRR236371	5		Deffence expression analysis		Plakobranchus ocellatus type Black	Digestive gland	RNA		Hiseq SE101, RiboMinus Eukaryote Kit, TruSeq RNA v2 kit	-		9137120	101	922.849	-		8620536	90-91	784	-
Poc_RNA_T3_DG†	T3-DG	PRJDB10060	SAMD00232900	DRR236374	8		Deffence expression analysis		Plakobranchus ocellatus type Black	Digestive gland	RNA		Hiseq SE101, RiboMinus Eukaryote Kit, TruSeq RNA v2 kit	-		3962981	101	400.261	-		3778676	90-91	344	-
Poc_RNA_A1_He	A1-He	PRJDB10060	SAMD00232885	DRR236382	15		Expression profile		Plakobranchus ocellatus type Black	Head	RNA		Hiseq PE101, RiboMinus Eukaryote Kit, TruSeq RNA v2 kit	-		31503464	101	3181.85	-		11954181	90-91	1087	-
Poc_RNA_A1_Pe	A1-Pe	PRJDB10060	SAMD00232886	DRR236383	16		Expression profile		Plakobranchus ocellatus type Black	Pericardium	RNA		Hiseq PE101, RiboMinus Eukaryote Kit, TruSeq RNA v2 kit	-		32757140	101	3308.47	-		12030754	90-91	1094	-
Poc_RNA_r_P	A1-Pa	PRJDB10060	SAMD00232887	DRR236384	11		Expression profile		Plakobranchus ocellatus type Black	Parapodium	RNA		Hiseq PE101, RiboMinus Eukaryote Kit, TruSeq RNA v2 kit	-		31544432	101	3185.99	-		12391158	90-91	1127	-
Poc_RNA_r_P(DG-)	A1-DeP	PRJDB10060	SAMD00232888	DRR236385	14		Expression profile		Plakobranchus ocellatus type Black	Parapodium without digestive gland	RNA		Hiseq PE101, RiboMinus Eukaryote Kit, TruSeq RNA v2 kit	-		32970458	101	3330.02	-		12521787	90-91	1139	-
Poc_RNA_r_DG	A1-DG	PRJDB10060	SAMD00232889	DRR236386	13		Expression profile		Plakobranchus ocellatus type Black	Digestive gland	RNA		Hiseq PE101, RiboMinus Eukaryote Kit, TruSeq RNA v2 kit	-		35215030	101	3556.72	-		14407806	90-91	1311	-
Poc_RNA_r_bP(DG-)†	B1-DeP	PRJDB10060	SAMD00232904	DRR236378	15		Expression profile		Plakobranchus ocellatus type Black	Bleached individual, Parapodium without digestive gland	RNA		Hiseq SE101, RiboMinus Eukaryote Kit, TruSeq RNA v2 kit	-		2998968	101	302.896	-		2790220	90-91	254	-
Poc_RNA_r_bDG†	B1-DG	PRJDB10060	SAMD00232903	DRR236377	14		Expression profile		Plakobranchus ocellatus type Black	Bleached individual, Digestive gland	RNA		Hiseq SE101, RiboMinus Eukaryote Kit, TruSeq RNA v2 kit	-		9854069	101	995.261	-		9159103	90-91	833	-
Poc_RNA_r_bP†	B1-PA	PRJDB10060	SAMD00232902	DRR236376	13		Expression profile		Plakobranchus ocellatus type Black	Bleached individual, Parapodium	RNA		Hiseq SE101, RiboMinus Eukaryote Kit, TruSeq RNA v2 kit	-		9794026	101	989.197	-		9065078	90-91	825	-
Poc_RNA_r_E	EG	PRJDB10060	SAMD00232890	DRR236387	18		Expression profile		Plakobranchus ocellatus type Black	Egg (prehatched veliger)	RNA		Hiseq PE101, RiboMinus Eukaryote Kit, TruSeq RNA v2 kit	-		38373992	101	3875.77	-		14467034	90-91	1316	-
Eor_DNA_WL_250		PRJDB3267	SAMD00025083	DRR238951			E. marginata genome		Elysia marginata	Whole body	DNA		Hiseq PE150,TruSeq DNA prep kit	250 bp		250895886	150	37634.4	41.816		130445472	100-135	17394.3	19.327
Eor_DNA_WL_500		PRJDB3267	SAMD00025084	DRR238952			E. marginata genome		Elysia marginata	Whole body	DNA		Hiseq PE150,TruSeq DNA prep kit	500 bp		311836382	150	46775.5	51.9727		79842720	100-135	10636.9	11.8188
Eor_DNA_WL_3k (150220)		PRJDB3267	SAMD00025085	DRR238953			E. marginata genome		Elysia marginata	Whole body	DNA		Hiseq PE150,TruSeq DNA prep kit	3 kb		201227106	150	30184.1	33.5379		41760922	100-140	5571.96	6.19107
Eor_DNA_WL_3k (150227)		PRJDB3267	SAMD00025086	DRR238955			E. marginata genome		Elysia marginata	Whole body	DNA		Hiseq PE150,TruSeq DNA prep kit	3 kb		52918152	150	7937.72	8.81969		6762990	100-140	896.82	0.996467
Eor_DNA_WL_5k (150220)		PRJDB3267	SAMD00025087	DRR238954			E. marginata genome		Elysia marginata	Whole body	DNA		Hiseq PE150,TruSeq DNA prep kit	5 kb		70589876	150	10588.5	11.765		13711112	100-140	1821.85	2.02427
Eor_DNA_WL_5k (150227)		PRJDB3267	SAMD00025088	DRR238956			E. marginata genome		Elysia marginata	Whole body	DNA		Hiseq PE150,TruSeq DNA prep kit	5 kb		284242020	150	42636.3	47.3737		34503552	100-140	4552.73	5.05859
Eor_RNA_SS		PRJDB3267	SAMD00025084	DRR029459			E. marginata gene modeling		Elysia marginata	Whole body	RNA		Hiseq PE150, TruSeq strand specific	-		114850568	100	11485.1	-		100272770	80-90	8981.49
Habo_RNA_whole		PRJDB5024	SAMD00065522	DRR075459			H. borneensis nuclear genes		Halimeda borneensis	Thullus	RNA		Hiseq PE101, TruSeq RNA kit	-		290523622	101	29342	-			100-101
Brhy_RNA_whole		PRJDB5024	SAMD00232268	DRR234803			B hypnoides nuclear genes		Bryopsis hypnoides	Thullus	RNA		Hiseq PE101, TruSeq RNA kit	-		182455350	101	18427	-		155554338	100-101
