## Supplementary material for "Chloroplast acquisition without the gene transfer in kleptoplastic sea slugs, *Plakobranchus ocellatus*": Supple_file_2.xlsx

### Sheet: Sheet1 (2)
Assembly statistics of de novo RNA-seq of donor algae
NA = not analyzed
			Number of gene models	Average length (bp)		BUSCO (total BUSCO = 303)
						Complete			Complete single-copy			Complete duplicated			Fragmented BUSCOs			Missing BUSCOs
						Number	%		Number	%		Number	%		Number	%		Number	%
Halimeda borneensis
	Trinity assemblies		24218	1717
	Gene models
		All models	26652	1042		262	0.864686		130	0.429043		132	0.435644		16	0.0528053		25	0.0825083
		Viridiplantal	11629	NA		214	0.706271		106	0.349835		108	0.356436		17	0.0561056		72	0.237624
Bryopsis hypnoides
	Trinity assemblies		46039	875
	Gene models
		All models	24127	1002		281	0.927393		247	0.815182		34	0.112211		10	0.0330033		12	0.039604
		Viridiplantal	8630	NA		226	0.75		209	0.69		17	0.06		13	0.04		64	0.21
