## Supplementary material for "Chloroplast acquisition without the gene transfer in kleptoplastic sea slugs, *Plakobranchus ocellatus*": Supple_file_4.xlsx

### Sheet: Sheet1
Assembly statistics of Plakobranchus ocellatus & Elysia marginata genome
		Plakobranchus ocellatus type Black	Elysia marginata	Elysia chlorotica by Cai et al (as a reference)
INSD Accession number		BLXT01000001-BLXT01008647	BMAT01000001-BMAT01014149	RQTK01000001-RQTK01009989
Predicted genome size (FCM or k-mer distribution)		936 Mb	900 Mb	575 Mb
Total length of scaffolds (bases)		927888823	790322091	557479671
% of estimated genome size		0.99	0.88	0.97
# scaffolds		8647	14149	9987
# N bases		78653622	82443809	16928330
Longest scaffold (bp)		6058556	1540588	2353793
Scaffold N50 (bases)		1453842	225654	441954
L50		191	967	386
GC %		35.85	36.56	37.65
# of predicted genes		77230	70752	23871
BUSCO (eukaryota_odb9)		93.4% (283/303)	89.5% (271/303)	96.0% (291/303)
	Complete single copy	92.1% (279/303)	87.8% (266/303)	95.0% (288/303)
	Complete duplicated	1.3% (4/303)	1.7% (5/303)	1.0% (3/303)
	Fragmented	5.9% (18/303)	9.2% (28/303)	1.7% (5/303)
	Missing	0.7% (2/303)	1.3% (4/303)	2.3% (7/303)
BUSCO (metazoa_odb9)		95.0% (929/978)	91.1% (891/978)	94.7% (926/978)
	Complete single copy	93.1% (911/978)	89.6% (876/978)	93.3% (912/978)
	Complete duplicated	1.8% (18/978)	1.5% (15/978)	1.4% (14/978)
	Fragmented	3.6% (35/978)	6.7% (66/978)	2.5% (24/978)
	Missing	1.4% (14/978)	2.2% (21/978)	2.8% (28/978)
