## Supplementary material for "Chloroplast acquisition without the gene transfer in kleptoplastic sea slugs, *Plakobranchus ocellatus*": Supple_file_7.xlsx

### Sheet: Sheet1
Plastid-relating P. ocellatus genes base on blast2go analysis
P. ocellatus Gene ID	Gene ID (abbreviation）	FPKM (Library: Poc_RNA_SS)	GOs assigned by Blast2Go	pfam		AHRD		Blastp tophit (E-value <0.0001)					Ortholog analysis			Plastid relating gene by blast2go (see Fig. 3a)		Orthogoup size (gene number) by sonicparanoid
				Pfam ID	description			tremble ID	AplCal3 ID	SwissPlot ID	RefSeq ID		sonicparanoid	OrthoFidner				group_id	Brhy	Habo	Cale	Chre	Cyme	Sysp	Api	Aca	Bfl	Bgl	Bmo	Cte	Cgi	Dme	Ema	Hdi	Lan	Lgi	Mmu	Obi	Poc	Sace	Dre	Gga	Hsa	Pfu
evm.model.scaffold2972_cov65.31	p2972c65.31	466.1	GO:0005829;GO:0030176;GO:0005515;GO:0015450;GO:0036498;GO:0045047;GO:0071806;GO:0009941	PF00584	SecE/Sec61-gamma subunits of protein translocation complex	Protein transport protein Sec61 subunit gamma		tr:A0A0B6YZX8_9EUPU	NA	Q66KU2.1	gi|742133411|ref|XP_010840341.1|		4058	OG0009225		GO:0009941		4058	0	0	0	1	1	0	1	0	1	0	1	1	0	6	1	0	0	1	1	0	1	1	1	1	1	1
evm.model.scaffold503_cov65.126	p503c65.126	19.5	GO:0005744;GO:0031305;GO:0015266;GO:0015450;GO:0030150;GO:0009941	PF02466	Tim17/Tim22/Tim23/Pmp24 family	Mitochondrial import inner membrane translocase subunit TIM17		tr:A0A0B6Z283_9EUPU	XP_012941103.1	Q99595.1	gi|908470413|ref|XP_013088345.1|		2017	OG0002963		GO:0009941		2017	1	1	1	1	1	0	2	1	1	1	2	1	1	10	1	1	2	1	2	1	1	1	4	3	2	1
evm.model.scaffold197_cov68.18	p197c68.18	11	GO:0009507;GO:0016021;GO:0005524;GO:0016301;GO:0016310	PF02807	ATP:guanido phosphotransferase, N-terminal domain	Arginine kinase		tr:A0A0B6YBG0_9EUPU	XP_005099406.1	Q9U9J4.1	gi|961097608|ref|XP_014774299.1|		17178	OG0015002		GO:0009507		17178	0	0	0	0	0	0	0	0	0	0	0	0	0	0	1	0	0	0	0	0	1	0	0	0	0	0
evm.model.scaffold234_cov64.89	p234c64.89	0	GO:0009507;GO:0016021;GO:0003676;GO:0008168;GO:0016747;GO:0032259	NA	NA	DNA-binding response regulator, LytR/AlgR family		tr:A0A0K9N7F9_9FIRM	XP_012941263.1	P43974.2	gi|1057629608|ref|WP_068911580.1|		NA	OG0000225		GO:0009507		NA
evm.model.scaffold45387_cov41.1	p45387c41.1	0	GO:0009507	NA	NA	NA		tr:E2C7Q8_HARSA	NA	NA	gi|108796758|ref|YP_636502.1|		NA	OG0004614		GO:0009507		NA
evm.model.scaffold466_cov59.83	p466c59.83	0	GO:0009507	NA	NA	Nipped-B-like B		tr:A0A0L0CSN2_PLAFA	NA	NA	gi|108796758|ref|YP_636502.1|		NA	NA		GO:0009507		NA
