## Supplementary material for "Chloroplast acquisition without the gene transfer in kleptoplastic sea slugs, *Plakobranchus ocellatus*": Supple_file_8.xlsx

### Sheet: Sheet1
Applied species for HGT index analysis
Data name	Contained taxon	Number of sequence	Source
Algae_DB	Chlorophyta	288246	Uniprot; 3041 (2018/10/19）
	Cyanobacteria	13705	Uniprot; 1117 (reviewed protein only: 2018/10/19）
	Rhodophyta	94537	Uniprot; 2763 (2018/10/19）
	PX clade	29453	Uniprot; 569578 (2018/10/19）
	Bryopsis hypnoides	24127	Present data (transcriptome)
	Halimeda borneensis	26652	Present data (transcriptome)
	Caulerpa lentillifera	9762	Arimoto et al., 2019
Loph_DB	Lophotrochozoa	314718	taxonomy:"Lophotrochozoa [1206795]" NOT taxonomy:"Heterobranchia [216305]"
Prokaryote＿DB	Bacteria	333708	Uniprot; 2 ("reviewed protein" only: 2018/11/1）
	Archaea	19544	Uniprot; 2157 ("reviewed protein" only:2018/11/1）
Eukaryote_DB	Eukaryota	188529	Uniprot; 2759 ("reviewed protein" only:2018/11/1）
↓Referential query
Aca query	Aplysia californica (AplCal3.0)	27591	INSDC; PRJNA209509
Bgl query	Biomphalaria glabrata (ASM45736v1)	36675	INSDC: PRJNA290623
