## Supplementary material for "Chloroplast acquisition without the gene transfer in kleptoplastic sea slugs, *Plakobranchus ocellatus*": Supple_file_11.xlsx

### Sheet: Sheet1
Cross-tabulation table for the significant enrichment analysis of DG-upregulated gene number on the PoB-expanded groups
Orthogroup by Orthofinder		DG-upregulated		P-value	q-value by Benjamini-Hochberg method
		YES	NO
OG0000132	YES	45	158	8.1558e-79	4.89348e-78
	NO	117	76910
OG0000005	YES	18	349	1.86837e-19	5.60512e-19
	NO	144	76719
OG0000446	YES	4	29	7.27895e-07	1.45579e-06
	NO	158	77039
OG0000002	YES	2	1848	0.599811	0.599811
	NO	160	75220
OG0009179	YES	2	12	0.000391399	0.000587098
	NO	160	77056
OG0000194	YES	1	24	0.0511495	0.0613794
	NO	161	77044
