## Supplementary material for "Chloroplast acquisition without the gene transfer in kleptoplastic sea slugs, *Plakobranchus ocellatus*": Supple_file_13.xlsx

### Sheet: Sheet2
E. marginata scaffolds determined as bacterial contaminants.
The mean depth of read-coverage was obtained from qualimap. The mean coverage of reliable sea-slug scaffolds = 12 (SD = 2.7)
Scaffold name	# Assigned gene to each taxon		# all assgned genes	%Bacteria	% Lophotrochozoan	Length of scaffold	Mean depth of read coverage	Contaminant
	Bacteria	Lophotrochozoan
scaffold23590_cov9	20	0	0	1	0	40162	2.65462	Y
scaffold39866_cov8	12	0	0	1	0	10506	2.24738	Y
scaffold51037_cov8	9	0	0	1	0	7322	2.49836	Y
scaffold9184_cov10	9	0	0	1	0	12665	2.57615	Y
scaffold17697_cov9	8	0	0	1	0	7808	2.87205	Y
scaffold11600_cov9	7	0	0	1	0	18938	1.91176	Y
scaffold34081_cov9	7	0	0	1	0	10089	2.26464	Y
scaffold13134_cov9	7	0	0	1	0	8506	2.52245	Y
scaffold39263_cov9	7	0	0	1	0	11387	2.59287	Y
scaffold31936_cov25	7	0	0	1	0	17157	5.93606	Y
scaffold14781_cov8	6	0	0	1	0	10946	1.56322	Y
scaffold41731_cov8	6	0	0	1	0	8371	1.5715	Y
scaffold35011_cov8	6	0	0	1	0	12920	2.05511	Y
scaffold93349_cov10	6	0	0	1	0	12781	2.27635	Y
scaffold38871_cov8	6	0	0	1	0	4726	2.46318	Y
scaffold92553_cov8	6	0	0	1	0	7722	2.53315	Y
scaffold42214_cov8	5	0	0	1	0	5442	2.05586	Y
scaffold63069_cov8	5	0	0	1	0	3474	2.59413	Y
scaffold21396_cov9	5	0	0	1	0	5378	2.71309	Y
scaffold48418_cov9	5	0	0	1	0	6054	2.74298	Y
scaffold26067_cov9	5	0	0	1	0	3822	3.15201	Y
scaffold3896_cov9	4	0	0	1	0	7642	1.78317	Y
scaffold5429_cov8	4	0	0	1	0	8932	1.9719	Y
scaffold48374_cov9	4	0	0	1	0	4921	2.01707	Y
scaffold65911_cov9	4	0	0	1	0	5318	2.44472	Y
scaffold11877_cov9	4	0	0	1	0	8275	2.63311	Y
scaffold31476_cov8	4	0	0	1	0	5287	2.76206	Y
scaffold40886_cov10	4	0	0	1	0	2666	3.13053	Y
scaffold7979_cov8	4	0	0	1	0	2732	3.27855	Y
scaffold23464_cov9	3	0	0	1	0	14253	1.18347	Y
scaffold73315_cov8	3	0	0	1	0	4286	1.53616	Y
scaffold157565_cov8	3	0	0	1	0	5013	1.56533	Y
scaffold77011_cov8	3	0	0	1	0	8007	1.87199	Y
scaffold34019_cov9	3	0	0	1	0	8123	1.92589	Y
scaffold83306_cov9	3	0	0	1	0	4099	1.98414	Y
scaffold129716_cov8	3	0	0	1	0	2759	1.98804	Y
scaffold32111_cov8	3	0	0	1	0	5348	2.03104	Y
scaffold32000_cov9	3	0	0	1	0	9779	2.05737	Y
scaffold35097_cov9	3	0	0	1	0	11436	2.11158	Y
scaffold82518_cov9	3	0	0	1	0	8213	2.14027	Y
scaffold55489_cov8	3	0	0	1	0	2739	2.18912	Y
scaffold21071_cov7	3	0	0	1	0	2613	2.22847	Y
scaffold100012_cov10	3	0	0	1	0	6095	2.34979	Y
scaffold199_cov8	3	0	0	1	0	5988	2.34987	Y
scaffold111304_cov9	3	0	0	1	0	3973	2.35238	Y
scaffold35599_cov9	3	0	0	1	0	2714	2.3622	Y
scaffold114815_cov7	3	0	0	1	0	2772	2.56566	Y
scaffold91979_cov9	3	0	0	1	0	2272	2.59023	Y
scaffold118630_cov7	3	0	0	1	0	2962	2.6077	Y
scaffold20629_cov8	3	0	0	1	0	3842	2.66814	Y
scaffold27965_cov10	3	0	0	1	0	2232	2.67921	Y
scaffold6368_cov9	3	0	0	1	0	4506	2.68154	Y
scaffold14877_cov8	3	0	0	1	0	5181	2.69407	Y
scaffold9742_cov10	3	0	0	1	0	4534	2.6974	Y
scaffold84644_cov7	3	0	0	1	0	2016	2.70585	Y
scaffold28513_cov8	3	0	0	1	0	4439	2.80784	Y
scaffold4272_cov8	3	0	0	1	0	2659	2.85032	Y
scaffold134952_cov9	3	0	0	1	0	2037	2.95484	Y
scaffold95757_cov8	3	0	0	1	0	2707	3.06391	Y
scaffold36125_cov9	3	0	0	1	0	2946	3.08622	Y
scaffold81605_cov10	3	0	0	1	0	2203	3.13028	Y
scaffold109203_cov9	3	0	0	1	0	4044	3.16444	Y
scaffold60887_cov9	2	0	0	1	0	5707	1.75188	Y
scaffold89507_cov8	2	0	0	1	0	2694	1.78842	Y
scaffold171847_cov8	2	0	0	1	0	2399	1.81826	Y
scaffold82519_cov9	2	0	0	1	0	4591	1.82727	Y
scaffold68312_cov8	2	0	0	1	0	2015	1.91811	Y
scaffold50258_cov9	2	0	0	1	0	8070	1.96815	Y
scaffold122550_cov7	2	0	0	1	0	2347	1.97742	Y
scaffold83650_cov8	2	0	0	1	0	6499	2.04878	Y
scaffold32242_cov8	2	0	0	1	0	3866	2.09312	Y
scaffold67918_cov8	2	0	0	1	0	2095	2.10644	Y
scaffold72779_cov9	2	0	0	1	0	2268	2.13536	Y
scaffold154054_cov8	2	0	0	1	0	2095	2.13604	Y
scaffold45258_cov7	2	0	0	1	0	2314	2.13699	Y
scaffold46247_cov6	2	0	0	1	0	2136	2.19242	Y
scaffold122674_cov7	2	0	0	1	0	2601	2.21376	Y
scaffold98356_cov8	2	0	0	1	0	2538	2.21907	Y
scaffold72280_cov8	2	0	0	1	0	5647	2.22083	Y
scaffold64373_cov7	2	0	0	1	0	2139	2.22253	Y
scaffold59031_cov7	2	0	0	1	0	2173	2.23378	Y
scaffold37748_cov8	2	0	0	1	0	3106	2.28075	Y
scaffold27682_cov8	2	0	0	1	0	5920	2.29476	Y
scaffold33277_cov8	2	0	0	1	0	2430	2.41646	Y
scaffold63561_cov8	2	0	0	1	0	5671	2.46747	Y
scaffold57482_cov7	2	0	0	1	0	2227	2.52447	Y
scaffold58575_cov9	2	0	0	1	0	2743	2.53591	Y
scaffold44101_cov9	2	0	0	1	0	2003	2.57364	Y
scaffold12309_cov8	2	0	0	1	0	2715	2.59006	Y
scaffold61678_cov9	2	0	0	1	0	2513	2.59172	Y
scaffold7531_cov9	2	0	0	1	0	3787	2.63031	Y
scaffold39421_cov7	2	0	0	1	0	2139	2.69051	Y
scaffold66144_cov9	2	0	0	1	0	4130	2.6937	Y
scaffold91578_cov8	2	0	0	1	0	2021	2.70559	Y
scaffold5033_cov8	2	0	0	1	0	2948	2.72422	Y
scaffold86910_cov8	2	0	0	1	0	3134	2.72431	Y
scaffold38224_cov7	2	0	0	1	0	2232	2.74194	Y
scaffold98184_cov8	2	0	0	1	0	2352	2.79379	Y
scaffold150251_cov7	2	0	0	1	0	2527	2.81678	Y
scaffold32703_cov9	2	0	0	1	0	3846	2.86063	Y
scaffold96059_cov8	2	0	0	1	0	2135	2.86745	Y
scaffold110604_cov10	2	0	0	1	0	4361	2.88856	Y
scaffold143394_cov7	2	0	0	1	0	2104	2.91587	Y
scaffold57862_cov7	2	0	0	1	0	2106	2.93305	Y
scaffold116596_cov11	2	0	0	1	0	3475	2.96576	Y
scaffold83170_cov10	2	0	0	1	0	7084	2.98306	Y
scaffold166938_cov10	2	0	0	1	0	2546	2.99489	Y
scaffold6277_cov8	2	0	0	1	0	2015	3.11166	Y
scaffold23621_cov8	2	0	0	1	0	2169	3.43753	Y
scaffold50970_cov15	2	0	0	1	0	2288	4.36582	Y
scaffold200571_cov70	3	0	0	1	0	5335	16.8394	N
scaffold66964_cov62	4	0	0	1	0	7570	17.9077	N
scaffold56391_cov74	6	0	0	1	0	10556	18.7288	N
scaffold212257_cov72	5	0	0	1	0	8763	18.836	N
scaffold214892_cov71	17	0	0	1	0	52790	19.3576	N
scaffold21315_cov69	56	0	0	1	0	117125	19.4486	N
scaffold25863_cov72	31	0	0	1	0	85382	19.55	N
scaffold35214_cov28	2	0	0	1	0	2296	20.2121	N
scaffold62180_cov71	6	0	0	1	0	25437	20.2316	N
scaffold12740_cov69	13	0	0	1	0	36389	20.4554	N
scaffold93141_cov74	5	0	0	1	0	18595	20.6693	N
scaffold12646_cov69	15	0	0	1	0	39111	20.7926	N
scaffold229251_cov77	2	0	0	1	0	3578	20.8396	N
scaffold230446_cov77	2	0	0	1	0	5601	20.9166	N
scaffold72533_cov71	3	0	0	1	0	5740	21.1108	N
scaffold45687_cov70	3	0	0	1	0	3300	21.2003	N
scaffold230466_cov77	2	0	0	1	0	2863	21.3325	N
scaffold199637_cov69	2	0	0	1	0	3300	21.4767	N
scaffold93143_cov73	7	0	0	1	0	21492	21.5091	N
scaffold227732_cov77	6	0	0	1	0	14063	21.6967	N
scaffold102818_cov73	11	0	0	1	0	24962	21.7037	N
scaffold97498_cov70	6	0	0	1	0	12816	21.78	N
scaffold231090_cov78	2	0	0	1	0	4748	21.8022	N
scaffold227021_cov78	3	0	0	1	0	4012	21.8993	N
scaffold230855_cov77	2	0	0	1	0	4406	21.9315	N
scaffold224935_cov77	3	0	0	1	0	3310	22.0616	N
scaffold228045_cov77	6	0	0	1	0	11778	22.1213	N
scaffold230030_cov78	3	0	0	1	0	5970	22.1799	N
scaffold228658_cov78	2	0	0	1	0	9631	22.268	N
scaffold229924_cov80	2	0	0	1	0	3921	22.4583	N
scaffold78637_cov71	8	0	0	1	0	11055	22.5107	N
scaffold228295_cov78	3	0	0	1	0	8155	22.6489	N
scaffold224632_cov77	2	0	0	1	0	4617	22.8246	N
scaffold225617_cov78	2	0	0	1	0	2638	23.0326	N
scaffold228972_cov80	2	0	0	1	0	7002	23.1531	N
scaffold228172_cov78	3	0	0	1	0	5707	23.3837	N
scaffold225641_cov80	3	0	0	1	0	5947	23.5364	N
scaffold230027_cov78	3	0	0	1	0	5277	24.1508	N
scaffold225951_cov82	3	0	0	1	0	5099	24.897	N
scaffold230955_cov77	2	0	0	1	0	4045	25.0764	N
