## Supplementary material for "Chloroplast acquisition without the gene transfer in kleptoplastic sea slugs, *Plakobranchus ocellatus*": Supple_file_14.xlsx

### Sheet: Sheet1
E. marginata scaffolds determined as kleptoplast/mitochondrial DNA
Scaffold ID	Blastn Bits score		Length of scaffold	Mean depth of read coverage	Contaminant
	Bryopsis hypnoides (NC_013359.1)	P. ocellatus mt
scaffold225599_cov800	11103	-	6426	210.733	Kp
scaffold226864_cov1102	9751	-	6439	324.119	Kp
scaffold226859_cov908	9690	-	5339	266.583	Kp
scaffold226412_cov833	9631	-	5265	228.501	Kp
scaffold227624_cov983	9081	-	5164	302.075	Kp
scaffold227068_cov1079	8386	-	4605	293.504	Kp
scaffold226732_cov826	8072	-	4407	223.731	Kp
scaffold224802_cov999	7880	-	4325	289.172	Kp
scaffold226090_cov853	7315	-	4036	243.808	Kp
scaffold229670_cov1043	6191	-	3640	302.872	Kp
scaffold227707_cov845	5463	-	3006	248.503	Kp
scaffold231044_cov864	5121	-	2791	226.202	Kp
scaffold227481_cov1024	4979	-	2699	301	Kp
scaffold230536_cov963	4953	-	2726	250.015	Kp
scaffold228103_cov969	4466	-	2446	266.615	Kp
scaffold231292_cov925	4333	-	2408	242.565	Kp
scaffold230892_cov944	4292	-	2854	258.349	Kp
scaffold225945_cov1033	4067	-	2244	290.681	Kp
scaffold227228_cov1106	3973	-	2218	317.632	Kp
scaffold230563_cov1102	3930	-	2149	306.921	Kp
scaffold229916_cov877	3722	-	2055	252.575	Kp
scaffold229771_cov921	3531	-	2020	251.146	Kp
scaffold228521_cov891	3125	-	2181	249.502	Kp
scaffold224398_cov872	2001	-	2918	241.867	Kp
scaffold228088_cov814	1980	-	3692	223.875	Kp
scaffold227279_cov3491	-	8222	14136	964.852	Mt
