## Supplementary material for "Chloroplast acquisition without the gene transfer in kleptoplastic sea slugs, *Plakobranchus ocellatus*": Supple_file_16.xlsx

### Sheet: Sheet1
Composition information of DNA extraction solutions for P. ocellatus genomic DNA
	2X CTAB buffer (50 ml)	10% CTAB solution (50 ml)	CTAB precipitation buffer (50 ml)	High salt TE buffer (50 ml)
CTAB	1 g	5 g	0.5 g	-
NaCl (1.4M)	4.1 g	4.1 g	-	3 g
1M Tris-CHl ph 8.0 (100mM)	5 ml	5 ml	2.5 ml	0.5ml
0.5M EDTA pH 8.0 (20mM)	2 ml	2 ml	1 ml	100 μl
