## Supplementary material for "Chloroplast acquisition without the gene transfer in kleptoplastic sea slugs, *Plakobranchus ocellatus*": Supple_file_18.xlsx

### Sheet: Sheet1
Scaffolds determined as kleptoplast/mitochondrion sequences
Scaffold ID	Blastn Bits score				Length of scaffold	Mean depth of read coverage	Contaminant
	Against kpDNA-Poro (AP014542)	kpDNA-Rhip (AP014543)	Bryopsis hypnoides	mtDNA of P. ocellatus (AP014544)
scaffold261989_cov475	4130	7661	-	-	4148	1957.11	Kp
scaffold265330_cov435	3616	6024	-	-	3265	3673	Kp
scaffold269291_cov457	2878	13854	-	-	7520	1546.33	Kp
scaffold262266_cov503	2839	6026	-	-	3263	1962.72	Kp
scaffold262910_cov447	1965	3770	-	-	2041	1573.9	Kp
scaffold81938_cov17	1755	-	-	-	2861	4876.18	Kp
scaffold60758_cov17	1568	-	-	-	2026	5142.9	Kp
scaffold265343_cov510	1543	4747	-	-	2570	1678.17	Kp
scaffold268313_cov495	1496	5677	-	-	3074	2305.99	Kp
scaffold270056_cov465	1447	3880	-	-	2284	631.348	Kp
scaffold270078_cov462	1066	3869	-	-	2095	1623.87	Kp
scaffold70008_cov17	1002	1077	-	-	2714	953.316	Kp
scaffold261853_cov518	955	5836	-	-	3241	537.138	Kp
scaffold266106_cov1743	-	-	-	2939	2417	1283.96	Mt
