## Supplementary material for "Chloroplast acquisition without the gene transfer in kleptoplastic sea slugs, *Plakobranchus ocellatus*": Supple_file_19.xlsx

### Sheet: Sheet1
Analyzed protein sequences by SonicParanoid analysis
ID	Species (genome version)	Sequence number	Source
Mmu	Mus musculus	16998	Uniprot; 10090 (Reviewed genes only)
Hsa	Homo sapiens	20350	Uniprot; 9606 (Reviewed genes only)
Gga	Gallus gallus	36539	Uniprot;9031
Dre	Danio rerio	59676	Uniprot;7739
Bfl	Branchiostoma floridae	29302	Uniprot;7955
Dme	Drosophila melanogaster	42467	Uniprot; 7227
Bmo	Bombyx mori	18381	Uniprot; 7091
Api	Acyrthosiphon pisum	37406	Uniprot; 7029
Cte	Capitella teleta	32114	Uniprot;283909
Lan	Lingula anatina (synonym unguis)	34469	Uniprot; 7574
Obi	Octopus bimaculoides (Octopus_bimaculoides_v2_0)	23994	INSDC; PRJNA270931
Cgi	Crassostrea gigas (oyster_v9)	46748	INSDC; PRJNA276446
Pfu	Pinctada fucata (v2.0)	31477	http://marinegenomics.oist.jp/pearl/viewer/info?project_id=36
Hdi	Haliotis discus	29449	http://gigadb.org/dataset/100281
Lgi	Lottia gigantea	23822	INSDC; PRJNA259762
Bgl	Biomphalaria glabrata (ASM45736v1)	36675	INSDC: PRJNA290623
Aca	Aplysia californica (AplCal3.0)	27591	INSDC; PRJNA209509
Eor	Elysia ornata	70752	Present data
Poc	Plakobranchus ocellatus	77230	Present data
Cale	Caulerpa lentillifera	9762	INSDC
Brhy	Bryopsis hypnoides	24127	Present data
Habo	Halimeda borneensis	26652	Present data
Sysp	Synechocystis sp. (strain PCC 6803 / Kazusa)	3507	Uniprot; 1111708
Cyme	Cyanidioschyzon merolae (strain 10D)	4997	Uniprot; 280699
Chre	Chlamydomonas reinhardtii	15245	Uniprot; 3055
Sace	Saccharomyces cerevisiae (strain S288C)	5917	The Saccharomyces Genome Database
