## Supplementary material for "Chloroplast acquisition without the gene transfer in kleptoplastic sea slugs, *Plakobranchus ocellatus*": Supple_file_20.xlsx

### Sheet: Sheet1
Result of the Exonerate search (database, the 13 PoB-derived scaffolds determined as kpDNA; query, algal photosynthetic genes [A614])
query_id	query_start	query_end	query_strand	target_id	target_start	target_end	target_strand	score
A8I531	77	397	.	scaffold265330_cov435	253	1216	+	557
M1V5Q9	70	380	.	scaffold265330_cov435	256	1222	+	407
TRINITY_DN27786_c0_g1_i1|m.16489	67	387	.	scaffold265330_cov435	253	1216	+	550
c11205_g1_i1|m.22907	1	302	.	scaffold265330_cov435	310	1216	+	507
c11205_g1_i3|m.22926	1	302	.	scaffold265330_cov435	310	1216	+	507
c11205_g1_i5|m.22942	1	302	.	scaffold265330_cov435	310	1216	+	507
g5430.t1	74	386	.	scaffold265330_cov435	277	1216	+	568
